# Ongoing evolution of the *Mycobacterium tuberculosis* lactate dehydrogenase reveals the pleiotropic effects of bacterial adaption to host pressure

**DOI:** 10.1101/2023.10.09.561592

**Authors:** Sydney Stanley, Xin Wang, Qingyun Liu, Young Yon Kwon, Abigail M Frey, Nathan D Hicks, Andrew J Vickers, Sheng Hui, Sarah M Fortune

## Abstract

The bacterial determinants that facilitate *Mycobacterium tuberculosis* (Mtb) adaptation to the human host environment are poorly characterized. We have sought to decipher the pressures facing the bacterium *in vivo* by assessing Mtb genes that are under positive selection in clinical isolates. One of the strongest targets of selection in the Mtb genome is *lldD2*, which encodes a quinone-dependent L-lactate dehydrogenase (LldD2) that catalyzes the oxidation of lactate to pyruvate. Lactate accumulation is a salient feature of the intracellular environment during infection and *lldD2* is essential for Mtb growth in macrophages. We determined the extent of *lldD2* variation across a set of global clinical isolates and defined how prevalent mutations modulates Mtb fitness. We show the stepwise nature of *lldD2* evolution that occurs as a result of ongoing *lldD2* selection in the background of ancestral lineage defining mutations and demonstrate that the genetic evolution of *lldD2* additively augments Mtb growth in lactate. Using quinone-dependent antibiotic susceptibility as a functional reporter, we also find that the evolved *lldD2* mutations functionally increase the quinone-dependent activity of LldD2. Using ^13^C-lactate metabolic flux tracing, we find that *lldD2* is necessary for robust incorporation of lactate into central carbon metabolism. In the absence of *lldD2*, label preferentially accumulates in methylglyoxal precursors dihydroxyacetone phosphate (DHAP) and glyceraldehyde-3-phosphate (G3P) and is associated with a discernible growth defect, providing experimental evidence for accumulated lactate toxicity via a methylglyoxal pathway that has been proposed previously. The evolved *lldD2* variants increase lactate incorporation to pyruvate but also alter flux in the methylglyoxal pathway, suggesting both an anaplerotic and detoxification benefit to *lldD2* evolution. We further show that the mycobacterial cell is transcriptionally sensitive to the changes associated with altered *lldD2* activity which affect the expression of genes involved in cell wall lipid metabolism and the ESX-1 virulence system. Together, these data illustrate a multifunctional role of LldD2 that provide context for the selective advantage of *lldD2* mutations in adapting to host stress.
