## Supplementary material for "Ongoing evolution of the *Mycobacterium tuberculosis* lactate dehydrogenase reveals the pleiotropic effects of bacterial adaption to host pressure": S1 Table

### Sheet: Mtb Clinical Strains
Mtb Strain Number	Accession Number from Holt et al. (PRJNA355614)	Lineage	lldD2 Genotype
129	SRR24083683	1	L1 subgroup ancestral (T109I)
197	SRR24083613	1	V3I + T109I
505	SRR24083655	1	-18 G>T + T109I
254	SRR24083735	1	L1 subgroup ancestral (T109I)
77	SRR24083702	2	V3I + M219L + A176V + V253M
221	SRR24083600	2	L2 ancestral (A176V + V253M)
82	SRR24083700	4	L4 ancestral (A176V + A59G)
417	SRR24083669	4	V3I + A176V + A59G
171	SRR24083628	4	V253M + A176V + A59G

### Sheet: Recombinant Strains
Strain Name	Background Strain	Antibiotic Cassette	lldD2 Genotype
tSS1	Mtb H37Rv	Hygromycin	ΔlldD2
tSS2	Mtb H37Rv	Kanamycin	H37Rv lldD2 genotype (L4 Ancestral Mutations A176V and A59G plus -18G>T)
tSS3	Mtb H37Rv	Kanamycin	ΔlldD2
tSS4	Mtb H37Rv	Hygromycin + Zeocin	H37Rv lldD2 genotype (L4 Ancestral Mutations A176V and A59G plus -18G>T)
tSS5	Mtb H37Rv	Hygromycin + Zeocin	V3I + H37Rv lldD2 genotype
tSS6	Mtb H37Rv	Hygromycin + Zeocin	V253M + H37Rv lldD2 genotype
tSS7	Mtb H37Rv	Hygromycin + Zeocin	-18T>G and L4 Ancestral Mutations A176V and A59G
tSS8	Mtb H37Rv	Hygromycin + Kanamycin	ΔlldD2::Control (300 bp upstream of lldD2)
tSS9	Mtb H37Rv	Hygromycin + Kanamycin	ΔlldD2::Common Ancestor
tSS10	Mtb H37Rv	Hygromycin + Kanamycin	ΔlldD2::A176V
tSS11	Mtb H37Rv	Hygromycin + Kanamycin	ΔlldD2::A176V + A59G
tSS12	Mtb H37Rv	Hygromycin + Kanamycin	ΔlldD2::A176V + A59G + V3I
tSS13	Mtb H37Rv	Hygromycin + Kanamycin	ΔlldD2::A176V + A59G + V253M
sSS16	Msm mc2 155	Nourseothricin	First 60 amino acids, A59G
sSS17	Msm mc2 155	Nourseothricin	First 60 amino acids, -18G>T + A59G
sSS18	Msm mc2 155	Nourseothricin	First 60 amino acids, V3I + A59G
sSS19	Msm mc2 155	Nourseothricin	First 60 amino acids, -18G>T + V3I + A59G
